# Recurrent gene flow events shaped the diversification of the clownfish skunk complex

**DOI:** 10.1101/2023.10.24.562491

**Authors:** Anna Marcionetti, Joris A. M. Bertrand, Fabio Cortesi, Giulia F. A. Donati, Sara Heim, Filip Huyghe, Marc Kochzius, Loïc Pellissier, Nicolas Salamin

**Author notes:** co-first authorship (Anna Marcionetti, Joris A. M. Bertrand). Author for Correspondence: Nicolas Salamin, Department of Computational Biology, University of Lausanne, 1015 Lausanne, Switzerland.

## Abstract

Clownfish (subfamily Amphiprioninae) are an iconic group of coral reef fish that evolved a mutualistic interaction with sea anemones, which was shown to have triggered the adaptive radiation of the group. Within clownfishes, the skunk complex is particularly interesting as, besides ecological speciation, gene flow between species and hybrid speciation are suggested to have shaped the diversification of the group. We investigated, for the first time, the mechanisms underlying the diversification of this complex. By taking advantage of their disjunct geographical distribution, we obtained whole-genome data of sympatric and allopatric populations of the three main species of the complex (*Amphiprion akallopisos*, *A. perideraion* and *A. sandaracinos*). We examined the population structure, genomic divergence patterns and introgression signals, and performed demographic modeling to identify the most realistic diversification scenario. We excluded scenarios of strict isolation, of hybrid origin of *A. sandaracinos*, and ruled out the presence of extensive gene flow in sympatry. We discovered moderate gene flow from *A. perideraion* to the ancestor of *A. akallopisos + A. sandaracinos* and weak gene flow between the species in the Indo-Australian Archipelago throughout the diversification process of the group. We identified introgressed regions in *A. sandaracinos* and detected two large regions of high divergence in *A. perideraion*, likely maintained by the disruption of recombination. Altogether, our results show that ancestral hybridization events shaped the group’s diversification. However, more recent gene flow is less pervasive than initially thought and suggests a role of host repartition or behavioral barriers in maintaining the genetic identity of the species in sympatry.
