## Supplementary Tables for "Recurrent gene flow events shaped the diversification of the clownfish skunk complex"

### Sheet: TableS1
Supplementary Table S1: Interactions with sea anemone species for the clownfish species of the skunk complex. Data is obtained from Fautin & Allen (1997) and Litsios et al. (2012).
		Clownfish species
		A. akallopisos	A. sandaracinos	A. perideraion
Sea anemone hosts	Heteractis crispa			X
	Heteractis magnifica	X		X
	Macrodactyla doreensis			X
	Stichodactyla gigantea		X	X
	Stichodactyla mertensii	X	X

### Sheet: TableS2
Supplementary Table S2: Information on the sampled individuals
Sample Name	Original Sample Name	Species	Sample Site	Country	Location	Sampling Mission	Population Name	Alternative Population Name
MY085	16_MY_085	A. akallopisos	Mtsanga Fanou	Mayotte	12°43' S, 45°03' E	Pellissier	AakaMY	AakaWIO
MY197	16_MY_197	A. akallopisos	Pointe Bouéni	Mayotte	12°54' S, 45°04' E	Pellissier	AakaMY	AakaWIO
MY428	16_MY_428	A. akallopisos	Mtsanga Fanou	Mayotte	12°43' S, 45°03' E	Pellissier	AakaMY	AakaWIO
MY429	16_MY_429	A. akallopisos	Mtsanga Fanou	Mayotte	12°43' S, 45°03' E	Pellissier	AakaMY	AakaWIO
MY790	16_MY_790	A. akallopisos	Pointe Bouéni	Mayotte	12°54' S, 45°04' E	Pellissier	AakaMY	AakaWIO
MY791	16_MY_791	A. akallopisos	Pointe Bouéni	Mayotte	12°54' S, 45°04' E	Pellissier	AakaMY	AakaWIO
FH86	FH8.6	A. akallopisos	Lamu	Kenya	02°16' S, 40°54' E	Huyghe and Kochzius	AakaKY	AakaWIO
FH87	FH8.7	A. akallopisos	Lamu	Kenya	02°16' S, 40°54' E	Huyghe and Kochzius	AakaKY	AakaWIO
FH88	FH8.8	A. akallopisos	Lamu	Kenya	02°16' S, 40°54' E	Huyghe and Kochzius	AakaKY	AakaWIO
FH89	FH8.9	A. akallopisos	Lamu	Kenya	02°16' S, 40°54' E	Huyghe and Kochzius	AakaKY	AakaWIO
FH810	FH8.10	A. akallopisos	Lamu	Kenya	02°16' S, 40°54' E	Huyghe and Kochzius	AakaKY	AakaWIO
FH4029	FH40.29	A. akallopisos	Karimunjava	Indonesia	05°49' S, 110°27' E	Huyghe and Kochzius	AakaIN	AakaIN
FH4030	FH40.30	A. akallopisos	Karimunjava	Indonesia	05°49' S, 110°27' E	Huyghe and Kochzius	AakaIN	AakaIN
FH4031	FH40.31	A. akallopisos	Karimunjava	Indonesia	05°49' S, 110°27' E	Huyghe and Kochzius	AakaIN	AakaIN
FH4032	FH40.31	A. akallopisos	Karimunjava	Indonesia	05°49' S, 110°27' E	Huyghe and Kochzius	AakaIN	AakaIN
FH4034	FH40.34	A. akallopisos	Karimunjava	Indonesia	05°49' S, 110°27' E	Huyghe and Kochzius	AakaIN	AakaIN
NC001	17_NC_001	A. perideraion	Tibarama	New Caledonia	20°55' S, 165°22' E	Salamin	AperNC	AperNC
NC005	17_NC_006	A. perideraion	Tibarama	New Caledonia	20°55' S, 165°22' E	Salamin	AperNC	AperNC
NC006	17_NC_006	A. perideraion	Tibarama	New Caledonia	20°55' S, 165°22' E	Salamin	AperNC	AperNC
NC019	17_NC_019	A. perideraion	Tibarama	New Caledonia	20°55' S, 165°22' E	Salamin	AperNC	AperNC
NC022	17_NC_022	A. perideraion	Tibarama	New Caledonia	20°55' S, 165°22' E	Salamin	AperNC	AperNC
GB059	GB_059	A. perideraion	Tulamben	Indonesia	8°17'S, 115°36' E	Litsios and Salamin	AperIN	AperIN
GB060	GB_060	A. perideraion	Tulamben	Indonesia	8°17'S, 115°36' E	Litsios and Salamin	AperIN	AperIN
GB067	GB_067	A. perideraion	Tulamben	Indonesia	8°17'S, 115°36' E	Litsios and Salamin	AperIN	AperIN
GB085	GB_085	A. perideraion	Tulamben	Indonesia	8°19' S, 115°38' E	Litsios and Salamin	AperIN	AperIN
GB086	GB_086	A. perideraion	Tulamben	Indonesia	8°19' S, 115°38' E	Litsios and Salamin	AperIN	AperIN
GB174	GB_174	A. sandaracinos	Manado	Indonesia	1°44' N, 125°08' E	Litsios and Salamin	AsandIN	AsandIN
GB206	GB_0206	A. sandaracinos	Manado	Indonesia	1°44' N, 125°09' E	Litsios and Salamin	AsandIN	AsandIN
GB208	GB_208	A. sandaracinos	Manado	Indonesia	1°44' N, 125°08' E	Litsios and Salamin	AsandIN	AsandIN
GB209	GB_209	A. sandaracinos	Manado	Indonesia	1°44' N, 125°08' E	Litsios and Salamin	AsandIN	AsandIN
GB227	GB_227	A. sandaracinos	Manado	Indonesia	1°46' N, 125°10' E	Litsios and Salamin	AsandIN	AsandIN
APERC	Ane3	A. percula	Lizard Island	Australia	NA	Cortesi	NA	NA

### Sheet: TableS3
Supplementary Table S3. (A) Average nucleotide diversity π, (B) relative (Fst) and (C) absolute (dxy) genetic divergence for each population and pairwise comparison, for different window sizes.
A) Nucleotide diversity
	Number Variable Sites per Window
	1000	2000	3000	4000	5000
A. akallopisos Indonesia	0.125212	0.125243	0.125263	0.125342	0.125272
A. akallopisos Kenya	0.106116	0.106158	0.10619	0.106281	0.106209
A. akallopisos Mayotte	0.104226	0.10426	0.104279	0.104376	0.10429
A. perideraion Indonesia	0.142806	0.142827	0.142845	0.142916	0.142811
A. perideraion New Caledonia	0.111676	0.111712	0.111745	0.111824	0.111746
A. sandaracinos Indonesia	0.115276	0.115299	0.115325	0.115394	0.115297
B) Fst
		Number Variable Sites per Window
Population 1	Population 2	1000	2000	3000	4000	5000
A. akallopisos Indonesia	A. akallopisos Kenya	0.0610164	0.0599523	0.059396	0.0590244	0.0588753
A. akallopisos Indonesia	A. akallopisos Mayotte	0.0596293	0.0586448	0.0580734	0.0577264	0.0575464
A. akallopisos Indonesia	A. perideraion Indonesia	0.563234	0.564421	0.565	0.56504	0.565667
A. akallopisos Indonesia	A. perideraion New Caledonia	0.607127	0.60827	0.608839	0.608791	0.609429
A. akallopisos Indonesia	A. sandaracinos Indonesia	0.329022	0.328958	0.328781	0.328572	0.328813
A. akallopisos Kenya	A. akallopisos Mayotte	0.00209326	0.00169596	0.00150989	0.00138233	0.00130725
A. akallopisos Kenya	A. perideraion Indonesia	0.593272	0.594414	0.594966	0.594965	0.595605
A. akallopisos Kenya	A. perideraion New Caledonia	0.637935	0.639004	0.639531	0.639446	0.640091
A. akallopisos Kenya	A. sandaracinos Indonesia	0.378687	0.378278	0.377932	0.377593	0.377825
A. akallopisos Mayotte	A. perideraion Indonesia	0.595283	0.596456	0.597023	0.59703	0.597689
A. akallopisos Mayotte	A. perideraion New Caledonia	0.637583	0.638687	0.639234	0.639155	0.63982
A. akallopisos Mayotte	A. sandaracinos Indonesia	0.377823	0.377512	0.377174	0.376865	0.377096
A. perideraion Indonesia	A. perideraion New Caledonia	0.0997257	0.0995196	0.0994432	0.0992706	0.0991932
A. perideraion Indonesia	A. sandaracinos Indonesia	0.560498	0.561978	0.562636	0.562757	0.563521
A. perideraion New Caledonia	A. sandaracinos Indonesia	0.605682	0.607101	0.607752	0.607756	0.608559
C) dxy
		Number Variable Sites per Window
Population 1	Population 2	1000	2000	3000	4000	5000
A. akallopisos Indonesia	A. akallopisos Kenya	0.128514	0.12854	0.128558	0.128625	0.128567
A. akallopisos Indonesia	A. akallopisos Mayotte	0.127229	0.127252	0.127265	0.127338	0.127273
A. akallopisos Indonesia	A. perideraion Indonesia	0.474006	0.473974	0.473984	0.473863	0.474048
A. akallopisos Indonesia	A. perideraion New Caledonia	0.477669	0.477634	0.477646	0.477508	0.477712
A. akallopisos Indonesia	A. sandaracinos Indonesia	0.230326	0.230319	0.230322	0.230349	0.230322
A. akallopisos Kenya	A. akallopisos Mayotte	0.105149	0.10518	0.105205	0.105287	0.105214
A. akallopisos Kenya	A. perideraion Indonesia	0.481251	0.481218	0.481233	0.481098	0.481301
A. akallopisos Kenya	A. perideraion New Caledonia	0.484823	0.484787	0.484806	0.484654	0.484874
A. akallopisos Kenya	A. sandaracinos Indonesia	0.236112	0.236105	0.23611	0.236127	0.236111
A. akallopisos Mayotte	A. perideraion Indonesia	0.480499	0.480476	0.480493	0.480359	0.480561
A. akallopisos Mayotte	A. perideraion New Caledonia	0.484101	0.484074	0.484094	0.483944	0.484162
A. akallopisos Mayotte	A. sandaracinos Indonesia	0.234946	0.234938	0.234941	0.234961	0.234937
A. perideraion Indonesia	A. perideraion New Caledonia	0.153364	0.153387	0.153399	0.153471	0.153379
A. perideraion Indonesia	A. sandaracinos Indonesia	0.456441	0.456421	0.456438	0.456322	0.456505
A. perideraion New Caledonia	A. sandaracinos Indonesia	0.459596	0.45957	0.459594	0.459455	0.459662

### Sheet: TableS4
Supplementary Table S4: Sequencing and mapping statistics. Statistics for raw reads, processed reads, mapping and processed mapping on A. percula reference.
	Sequencing statistics					Mapping Statistics			Filtered mapping Statistics
Sample	# Raw Paired Reads	Estimated Raw Coverage*	# Trimmed Paired Reads	Total # Bases [Gb]	Estimated Coverage*	# Mapped Reads	% Properly Mapped	Mean Insert size [bp]	Final # of considered mapped reads	Approximate Coverage
MY085	29117440	6.47054	27346717	5.2	5.8	56810961	87.5	330.3	43297076	4.9
MY197	39871467	8.86033	37460758	7.1	7.9	77767939	86.8	354.6	58503308	6.6
MY428	51378054	11.4173	48087005	9.1	10.2	99871995	86.7	338.5	74545944	8.4
MY429	30088342	6.6863	28243736	5.4	6	58346216	86.7	335.6	43833290	4.6
MY790	48538081	10.7862	45413498	8.6	9.6	94757908	87	362.7	73652592	8.3
MY791	47536531	10.5637	44181892	8.4	9.3	92721192	86.5	385.1	70815784	8
FH86	44098744	9.79972	40717919	7.7	8.6	85900675	86.6	354.7	65548328	7.4
FH87	49917555	11.0928	46104329	8.8	9.7	97241568	86.9	352.4	74336574	8.4
FH88	44410666	9.86904	40893574	7.8	8.6	86428210	86.3	370.6	65888164	7.5
FH89	47653227	10.5896	43903117	8.3	9.3	92722695	86.4	362.7	71108684	8
FH810	47422332	10.5383	43913404	8.3	9.3	92345873	86.6	350.8	69958596	7.9
FH4029	47607074	10.5793	44076089	8.4	9.3	93096003	86.9	347.9	70678960	7.9
FH4030	61142553	13.5872	56652041	10.8	12	119736256	87.2	337.3	91218966	10.2
FH4031	49476993	10.9949	45583335	8.7	9.6	96793124	86.8	365.6	73617456	8.3
FH4032	50598813	11.2442	46508449	8.8	9.8	98932189	86.7	364.2	74631190	8.4
FH4034	50372563	11.1939	46306177	8.8	9.8	98324018	86.4	378.1	74035974	8.4
NC001	45147678	10.0328	41291390	7.8	8.7	87684163	85.3	423.2	65646940	7.4
NC005	50235705	11.1635	45936432	8.7	9.7	97288537	85.2	418.7	73596132	8.4
NC006	44529669	9.89548	40770800	7.7	8.6	86231065	85.2	420.6	64832902	7.3
NC019	48694755	10.8211	44590063	8.5	9.4	94299642	85.2	411.7	70969504	8
NC022	47701130	10.6003	43602304	8.3	9.2	92490053	85.2	408.7	68993176	7.8
GB059	50318628	11.1819	46276686	8.8	9.8	97974498	85.5	409.1	72654692	8.2
GB060	49511662	11.0026	45633381	8.7	9.6	96384688	85.6	398	70275438	7.9
GB067	38185720	8.48572	35103164	6.7	7.4	72694881	83.8	400.9	53948332	6.1
GB085	36595299	8.13229	33659504	6.4	7.1	71051822	85.4	401.1	52680668	6
GB086	46762754	10.3917	43107978	8.2	9.1	90955315	86.6	396.9	67494046	7.6
GB174	40865235	9.08116	38882790	7.4	8.2	80059647	86.3	406.4	59238698	6.6
GB206	44561976	9.90266	41908587	8	8.8	86994816	85.8	423.8	64689894	7.2
GB208	55445352	12.3212	52468416	10	11.1	108435088	86.1	410.4	80377286	9
GB209	49342199	10.9649	46911541	8.9	9.9	96641583	86.2	412.7	71312478	8
GB227	56503612	12.5564	53811696	10.2	11.4	110387445	85.9	416.2	81617252	9.1
APERC	50364210	11.192	48169391	9.2	10.2	-	-	-	-	-
*Coverage was estimated considering a genome size of 900 Mb

### Sheet: TableS5
Supplementary Table S5. Total number of SNPs (A) and number of SNPs at each filtering step (B)
A) Total number of SNPs
	Number of SNPs
Variant akallopisos group	16647996
Invariant in akallopisos but variant with A. percula	13145607
Variants in total dataset with A. percula	29793603
B) SNPs at each filtering step for the two datasets
	akallopisos group and A. percula	akallopisos only
Filtering Step	Total Remaining SNPs	Total Remaining SNPs
Variant Quality > 40	37193352	23031703
+Missing data < 10%	33762683	20544958
+ Min Depth 2 & Max Depth 40	33715442	20500379
+ MAF > 0.02	29793603	16647996

### Sheet: TableS6
Supplementary Table S6: GO enrichment results for the two outlier regions of divergence observed on chromosome 18.
GO ID	Term	Annotated Whole Genome	Loci on Chromosome 18	Expected	classicFisher P-value
GO:0007492	endoderm development	78	6	1.84	0.00013
GO:0090051	negative regulation of cell migration involved in sprouting angiogenesis	15	4	0.35	0.00034
GO:0006644	phospholipid metabolic process	334	12	7.87	0.00072
GO:0006020	inositol metabolic process	13	3	0.31	0.00311
GO:0000712	resolution of meiotic recombination intermediates	13	3	0.31	0.00311
GO:0043518	negative regulation of DNA damage response,	14	3	0.33	0.00389
GO:0097264	self proteolysis	14	3	0.33	0.00389
GO:0014044	Schwann cell development	26	3	0.61	0.00526
GO:0050795	regulation of behavior	58	5	1.37	0.00683
GO:0060677	ureteric bud elongation	13	4	0.31	0.00771
GO:1905332	positive regulation of morphogenesis of an epithelium	17	4	0.4	0.00772
GO:0071480	cellular response to gamma radiation	18	3	0.42	0.00813
GO:0031297	replication fork processing	19	3	0.45	0.00948

### Sheet: TableS7
Supplementary Table S7. Twisst results for the species-level analysis for different window sizes. The window size are based on the number of variants sizes in the skunk complex. Major results are reported for windows of 3000 variant sites.
	Window size (# of variants sites)
	500	1000	1500	2000	2500	3000	3500	4000	4500
# windows	33307	16659	11110	8337	6671	5561	4769	4176	3712
Average Window size	27 kb	53 kb	80 kb	107 kb	133 kb	160 kb	186 kb	213 kb	240 kb
Overall % Topology 1 a	78.9	81.1	81.7	81.6	82.2	82.4	83.3	82.4	83.1
Overall % Topology 2 b	13.5	12.7	13	13.5	13.6	13.4	12.8	13.6	13.1
Overall % Topology 3 c	7.6	6.2	5.3	4.9	4.2	4.2	4	4.1	3.8
# Windows Complete support Topology 1	22671	11884	8124	6109	5129	4159	3629	3257	2920
# Windows Complete support Topology 2	2259	1113	793	615	515	432	376	341	304
# Windows Complete support Topology 3	1094	452	235	172	112	102	77	78	59
% Windows Complete support Topology 1	68.0668	71.3368	73.1233	73.2758	76.885	74.7887	76.0956	77.9933	78.6638
% Windows Complete support Topology 2	6.78236	6.68107	7.13771	7.37675	7.71998	7.76839	7.88425	8.16571	8.18966
% Windows Complete support Topology 3	3.28459	2.71325	2.11521	2.06309	1.67891	1.8342	1.61459	1.86782	1.58944
% Windows Complete support	78.1337	80.7311	82.3762	82.7156	86.2839	84.3913	85.5945	88.0268	88.4429
% Windows Mixed topologies	21.8663	19.2689	17.6238	17.2844	21.8663	15.6087	14.4055	11.9732	11.5571
Complete support Topology 1 [Mb]	612.029	642.089	656.601	657.024	688.711	671.823	682.708	701.185	706.793
Complete support Topology 2[Mb]	57.097	55.1699	58.7598	62.4938	64.85	63.1866	66.2148	66.8616	67.0078
Complete support Topology 3 [Mb]	26.8672	23.312	17.9662	17.8084	14.1102	15.4933	14.313	16.1556	13.0657
a: (((A. sandaracinos, A. akallopisos), A. perideraion), A.percula))
b: (((A. sandaracinos, A. perideraion), A. akallopisos), A.percula))
c: (((A. perideraion, A. akallopisos), A. sandaracinos), A.percula))

### Sheet: TableS8
Supplementary Table S8. Twisst results for the species-level analysis in different chromosomes. Average wighting and percent of windows with complete support are reported for all chromosomes. Results are reported for windows of 3,000 sites, but were consistent for different windows.
Chromosome	Overall % Topology 1 a	Overall % Topology 2 b	Overall % Topology 3 c	% Complete Topology 1 a	% Complete Topology 2 b	% Complete Topology 3 c
1	86	11.6	2.4	77.4436	7.5188	0.37594
2	78.9	16.1	4.9	74.1818	10.5455	3.27273
3	84.5	12	3.4	78.8889	7.40741	1.11111
4	79.6	17.8	2.6	72.7273	9.48617	0.790514
5	85.1	12.7	2.2	79.6	7.6	0.8
6	82.4	11.4	6.1	73.8956	4.41767	3.21285
7	88.6	7.3	4.2	85.5319	4.68085	3.40426
8	85.3	12.4	2.3	81.8548	7.66129	0.403226
9	80.8	13.5	5.7	78.8382	8.29876	3.73444
10	80.1	14.5	5.4	72.6891	6.72269	1.68067
11	79.7	15.1	5.2	74.8	8.4	2
12	81	16.4	2.7	77.551	10.2041	0.816327
13	80.1	14.1	5.8	74.7934	7.02479	2.47934
14	84.2	12.7	3.1	73.3051	7.62712	0.847458
15	82.2	13.8	4	78.7879	9.52381	2.5974
16	87.7	10	2.3	85.6502	5.38117	1.34529
17	81.4	13.2	5.4	51.2821	4.70085	0.854701
18	94.4	4.6	1	91.8605	3.10078	0
19	79.6	17.2	3.2	75.1152	11.0599	1.38249
20	77.9	17.6	4.5	75.8454	11.1111	2.41546
21	79.2	16.6	4.3	67.1795	11.2821	1.53846
22	78.2	16.6	5.2	54.3956	9.89011	2.74725
23	78.2	13.6	8.1	64.9718	9.60452	2.82486
24	73.9	14.1	12	54.6763	3.59712	5.7554
a: (((A. sandaracinos, A. akallopisos), A. perideraion), A.percula))
b: (((A. sandaracinos, A. perideraion), A. akallopisos), A.percula))
c: (((A. perideraion, A. akallopisos), A. sandaracinos), A.percula))

### Sheet: TableS9
Supplementary Table S9: D-statistics obtained for the whole-genome and for each chromosome. Standard error (SE) and Z scored were obtained by a block jackknife approach.We considered different A. perideraion populations as P3 (i.e., hybridizing population) and results for each population is reported.
	A. perideraion - all populations				A. perideraion – Indonesia				A. perideraion – Indonesia
Chr	D statistic	SE	Z score	P-value	D statistic	SE	Z score	P-value	D statistic	SE	Z score	P-value
1	0.160473	0.0212709	7.54425	4.54904e-14	0.16061	0.0212053	7.57402	3.61849e-14	0.160312	0.0215658	7.43362	1.05666e-13
2	0.103676	0.0216907	4.77973	1.75533e-06	0.104097	0.0220151	4.72844	2.26247e-06	0.103129	0.0216067	4.77303	1.81472e-06
3	0.136239	0.0168138	8.10281	5.37033e-16	0.137822	0.0167033	8.25118	1.56832e-16	0.134617	0.0170187	7.90993	2.57542e-15
4	0.203259	0.0196963	10.3197	5.74083e-25	0.204388	0.0194283	10.5201	6.97718e-26	0.20216	0.0201103	10.0526	8.95186e-24
5	0.172797	0.0235743	7.32989	2.30349e-13	0.173895	0.0244193	7.1212	1.06988e-12	0.171636	0.0228378	7.51544	5.67175e-14
6	0.196205	0.0196523	9.9838	1.79463e-23	0.200422	0.020255	9.89496	4.37773e-23	0.192	0.0191347	10.0341	1.07914e-23
7	0.184932	0.015015	12.3165	7.3829e-35	0.181547	0.0156094	11.6306	2.88038e-31	0.188396	0.0146482	12.8614	7.4219e-38
8	0.176695	0.0127324	13.8776	8.65983e-44	0.177524	0.0128182	13.8493	1.28427e-43	0.175879	0.0127413	13.8039	2.41574e-43
9	0.125879	0.0252504	4.98521	6.18941e-07	0.125618	0.0267483	4.69632	2.64888e-06	0.126136	0.0239107	5.27529	1.32543e-07
10	0.18455	0.0140049	13.1775	1.18243e-39	0.182392	0.0148932	12.2466	1.75129e-34	0.186731	0.0136508	13.6792	1.35241e-42
11	0.224085	0.0148728	15.0667	2.68163e-51	0.223636	0.0149723	14.9366	1.90373e-50	0.224539	0.0149122	15.0574	3.08627e-51
12	0.18361	0.0159983	11.4769	1.72445e-30	0.185274	0.0162917	11.3723	5.74811e-30	0.18199	0.0159648	11.3994	4.20913e-30
13	0.143026	0.0167621	8.5327	1.42969e-17	0.142678	0.0165224	8.63546	5.84906e-18	0.14333	0.0174158	8.22985	1.8745e-16
14	0.164789	0.0206852	7.96653	1.63195e-15	0.163367	0.0208109	7.85008	4.15763e-15	0.166278	0.0209047	7.95412	1.80404e-15
15	0.151351	0.0165221	9.16055	5.16355e-20	0.149345	0.016748	8.91721	4.78175e-19	0.153348	0.0164204	9.33884	9.73978e-21
16	0.176156	0.015535	11.3393	8.38211e-30	0.177119	0.0159637	11.0951	1.32489e-28	0.175217	0.0153084	11.4458	2.46807e-30
17	0.148065	0.0168748	8.77431	1.71962e-18	0.118924	0.0186234	6.38573	1.70579e-10	0.178176	0.0168633	10.5659	4.28936e-26
18	0.0990674	0.0314666	3.14833	0.00164206	0.0980458	0.0319349	3.07018	0.00213931	0.100109	0.0310336	3.22581	0.00125616
19	0.218101	0.0216484	10.0747	7.14916e-24	0.221388	0.0216943	10.2049	1.88565e-24	0.214749	0.0218579	9.82482	8.80308e-23
20	0.168622	0.0175822	9.59054	8.76274e-22	0.1685	0.0172767	9.75305	1.79e-22	0.168692	0.0179301	9.40829	5.04264e-21
21	0.208191	0.019496	10.6787	1.28097e-26	0.2052	0.0206891	9.91826	3.46754e-23	0.211109	0.019226	10.9804	4.74921e-28
22	0.130901	0.0161794	8.09058	5.93832e-16	0.107203	0.0150506	7.12279	1.05762e-12	0.154982	0.0200009	7.74877	9.27895e-15
23	0.187098	0.0278336	6.72204	1.79196e-11	0.19361	0.0268762	7.20375	5.85802e-13	0.180621	0.0295356	6.11539	9.63223e-10
24	0.207366	0.0214982	9.64575	5.12374e-22	0.182615	0.028041	6.51245	7.39358e-11	0.232477	0.0202094	11.5034	1.26748e-30
Whole Genome	0.171086	0.0040828	41.904	< 1E-045	0.1685	0.00421841	39.9417	< 1E-045	0.1737	0.00409583	42.4041	< 1E-045

### Sheet: TableS10
Supplementary Table S10: GO enrichment results for the candidate regions of introgression (CRI) between A. sandaracinos and A. perideraion
GO ID	Term	Annotated Whole Genome	Potentially Introgressed Loci	Expected	classicFisher P-value
GO:0010763	positive regulation of fibroblast migration	8	4	0.44	0.00055
GO:0007218	neuropeptide signaling pathway	75	12	4.16	0.00081
GO:0007595	lactation	30	7	1.66	0.00104
GO:0019373	epoxygenase P450 pathway	10	4	0.55	0.00151
GO:0098883	synapse disassembly	5	3	0.28	0.00156
GO:0030263	apoptotic chromosome condensation	5	3	0.28	0.00156
GO:0030322	stabilization of membrane potential	18	5	1	0.00242
GO:0019915	lipid storage	65	10	3.61	0.0025
GO:0031100	animal organ regeneration	44	7	2.44	0.00253
GO:0042773	ATP synthesis coupled electron transport	40	6	2.22	0.00306
GO:0051653	spindle localization	44	5	2.44	0.00307
GO:0006662	glycerol ether metabolic process	11	3	0.61	0.00307
GO:0035744	T-helper 1 cell cytokine production	8	3	0.44	0.00307
GO:0045579	positive regulation of B cell differentiation	12	4	0.67	0.00325
GO:0050953	sensory perception of light stimulus	253	18	14.03	0.005
GO:0042157	lipoprotein metabolic process	130	14	7.21	0.00592
GO:2000659	regulation of interleukin-1-mediated signaling pathway	8	3	0.44	0.00771
GO:0032025	response to cobalt ion	8	3	0.44	0.00771
GO:0008343	adult feeding behavior	8	3	0.5	0.00771
GO:0051923	sulfation	8	3	0.44	0.00886
GO:0008535	respiratory chain complex IV assembly	21	3	1.16	0.00888
